# scMoMaT: Mosaic integration of single cell multi-omics data using matrix tri-factorization

**DOI:** 10.1101/2022.05.17.492336

**Authors:** Ziqi Zhang, Haoran Sun, Ragunathan Mariappan, Xi Chen, Xinyu Chen, Mika S Jain, Mirjana Efremova, Sarah A Teichmann, Vaibhav Rajan, Xiuwei Zhang

## Abstract

Single cell data integration methods aim to integrate cells across data batches and modalities, and obtain a comprehensive view of the cells. Single cell data integration tasks can be categorized into horizontal, vertical, diagonal, and mosaic integration, where mosaic integration is the most general and challenging case with few methods developed. We propose scMoMaT, a method that is able to integrate single cell multi-omics data under the mosaic integration scenario using matrix tri-factorization. During integration, scMoMaT is also able to uncover the cluster specific bio-markers across modalities. These multi-modal bio-markers are used to interpret and annotate the clusters to cell types. Moreover, scMoMaT can integrate cell batches with unequal cell type compositions. Applying scMoMaT to multiple real and simulated datasets demonstrated these features of scMoMaT and showed that scMoMaT has superior performance compared to existing methods. We also show that integrated cell embedding combined with learned bio-markers leads to cell type annotations of higher quality or resolution compared to their original annotations.
