## Supplementary material for "scMoMaT: Mosaic integration of single cell multi-omics data using matrix tri-factorization": Table S1

### Sheet: Myeloid
Marker motif	Origin
MA0080.4_SPI1	https://www.sciencedirect.com/science/article/pii/S0378111905002076?via%3Dihub
MA0490.1_JUNB	https://www.ncbi.nlm.nih.gov/pmc/articles/PMC4573644/
MA0477.1_FOSL1	https://pubmed.ncbi.nlm.nih.gov/8423806/
MA0491.1_JUND	https://pubmed.ncbi.nlm.nih.gov/8423806/
MA0841.1_NFE2	https://pubmed.ncbi.nlm.nih.gov/21670314/
MA0102.3_CEBPA	https://www.nature.com/articles/onc2008285.pdf?origin=ppub
MA0837.1_CEBPE	https://www.nature.com/articles/onc2008285.pdf?origin=ppub

### Sheet: B
Marker motif	Origin
MA0080.4_SPI1	https://www.sciencedirect.com/science/article/pii/S0378111905002076?via%3Dihub
MA0687.1_SPIC	https://pubmed.ncbi.nlm.nih.gov/25769919/
MA0081.1_SPIB	https://pubmed.ncbi.nlm.nih.gov/25769919/
MA0014.2_PAX5	https://www.sciencedirect.com/science/article/pii/B9780123859914000052?via%3Dihub
MA0154.3_EBF1	https://www.nature.com/articles/ni.2641
MA0652.1_IRF8	https://www.nature.com/articles/ni.2641

### Sheet: NK
Marker motif	Origin
MA0800.1_EOMES	https://fantom.gsc.riken.jp/5/sstar/FF:11387-118C1; https://www.frontiersin.org/articles/10.3389/fimmu.2021.732511/full
MA0690.1_TBX21	https://fantom.gsc.riken.jp/5/sstar/FF:11387-118C1; https://www.frontiersin.org/articles/10.3389/fimmu.2021.732511/full
MA0597.1_THAP1	https://fantom.gsc.riken.jp/5/sstar/FF:11387-118C1

### Sheet: Naïve CD4+ T
Marker motif	Origin
MA0139.1_CTCF	https://fantom.gsc.riken.jp/5/sstar/index.php/FF:11795-124C4
MA0083.3_SRF	https://fantom.gsc.riken.jp/5/sstar/index.php/FF:11795-124C4
MA0768.1_LEF1	https://fantom.gsc.riken.jp/5/sstar/index.php/FF:11795-124C4
MA0752.1_ZNF410	https://fantom.gsc.riken.jp/5/sstar/index.php/FF:11795-124C4
MA0523.1_TCF7L2	https://www.ncbi.nlm.nih.gov/pmc/articles/PMC4543455/

### Sheet: CD4+ regulatory T
Marker motifs	Origin
MA0478.1_FOSL2	https://fantom.gsc.riken.jp/5/sstar/FF:11797-124C6
MA0489.1_JUN(var.2)	https://fantom.gsc.riken.jp/5/sstar/FF:11797-124C6
MA0490.1_JUNB	https://fantom.gsc.riken.jp/5/sstar/FF:11797-124C6
MA0462.1_BATF::JUN	https://fantom.gsc.riken.jp/5/sstar/FF:11797-124C6
MA0476.1_FOS	https://fantom.gsc.riken.jp/5/sstar/FF:11797-124C6
MA0491.1_JUND	https://fantom.gsc.riken.jp/5/sstar/FF:11797-124C6
MA0099.2_FOS::JUN	https://fantom.gsc.riken.jp/5/sstar/FF:11797-124C6

### Sheet: Naïve CD8+ T
Marker motif	Origin
MA0768.1_LEF1	http://yikedaxue.slwshop.cn/download.php
MA0037.2_GATA3	http://yikedaxue.slwshop.cn/download.php
MA0139.1_CTCF	https://www.jimmunol.org/content/202/1_Supplement/125.6.abstract
MA0523.1_TCF7L2	https://www.ncbi.nlm.nih.gov/pmc/articles/PMC4543455/

### Sheet: CD8+ Cytotoxicity T
Marker motif	Origin
MA0490.1_JUNB	http://yikedaxue.slwshop.cn/download.php
MA0800.1_EOMES	http://yikedaxue.slwshop.cn/download.php
MA0690.1_TBX21	http://yikedaxue.slwshop.cn/download.php
